# PICKER-HG: a web server using random forests for classifying human genes into categories

**DOI:** 10.1101/681460

**Authors:** Fabio Fabris, Daniel Palmer, Zoya Farooq, João Pedro de Magalhães, Alex A Freitas

## Abstract

**Motivation:** One of the main challenges faced by biologists is how to extract valuable knowledge from the data produced by high-throughput genomic experiments. Although machine learning can be used for this, in general, machine learning tools on the web were not designed for biologist users. They require users to create suitable biological datasets and often produce results that are hard to interpret.

**Objective:** Our aim is to develop a freely available web server, named PerformIng Classification and Knowledge Extraction via Rules using random forests on Human Genes (PICKER-HG), aimed at biologists looking for a straightforward application of a powerful machine learning technique (random forests) to their data.

**Results:** We have developed the first web server that, as far as we know, dynamically constructs a classification dataset, given a list of human genes with annotations entered by the user, and outputs classification rules extracted of a Random Forest model. The web server can also classify a list of genes whose class labels are unknown, potentially assisting biologists investigating the association between class labels of interest and human genes.

**Availability:** http://machine-learning-genomics.com/
