## Supplementary material for "PICKER-HG: a web server using random forests for classifying human genes into categories": Target genes

3630
3643
3667
8660
8471
5295
5296
8503
5290
5293
5291
5170
207
208
10000
2932
2998
2997
5499
5500
5501
5506
5507
5509
79660
90673
89801
5260
5261
5257
5256
5255
810
805
808
801
163688
51806
91860
5836
5837
5834
5140
5566
5567
5568
5573
5576
5577
5575
3991
5590
5584
6517
2319
10211
10603
10580
867
868
1398
1399
2889
23433
23265
9322
6720
31
32
2194
5313
3101
3098
3099
80201
2645
5562
5563
5564
5565
5571
53632
51422
2308
10891
2538
57818
92579
2203
8789
5105
5106
2475
57521
6198
6199
6194
1978
1977
9470
253314
7248
7249
6009
572
6464
25759
53358
399694
2885
6654
6655
3265
3845
4893
369
673
5894
5604
5605
5594
5595
8569
2872
2002
8651
8835
9021
122809
5770
5792
5599
5602
5601
3551
3636
51763
