## Supplementary material for "PICKER-HG: a web server using random forests for classifying human genes into categories": Ageing-related genes

2690	AGEING
2691	AGEING
6464	AGEING
5449	AGEING
5626	AGEING
7157	AGEING
7012	AGEING
7015	AGEING
472	AGEING
5328	AGEING
2068	AGEING
1161	AGEING
7486	AGEING
4000	AGEING
3480	AGEING
7295	AGEING
9365	AGEING
1869	AGEING
5781	AGEING
4791	AGEING
6777	AGEING
6774	AGEING
6776	AGEING
3084	AGEING
8841	AGEING
2688	AGEING
3575	AGEING
3479	AGEING
3481	AGEING
3630	AGEING
4803	AGEING
3667	AGEING
5770	AGEING
8660	AGEING
207	AGEING
5291	AGEING
4804	AGEING
3265	AGEING
4609	AGEING
1956	AGEING
2064	AGEING
3643	AGEING
9611	AGEING
4683	AGEING
3727	AGEING
3558	AGEING
5155	AGEING
1950	AGEING
3561	AGEING
2353	AGEING
5159	AGEING
2057	AGEING
6750	AGEING
5580	AGEING
5465	AGEING
5979	AGEING
5336	AGEING
5830	AGEING
6929	AGEING
142	AGEING
672	AGEING
5300	AGEING
5728	AGEING
1387	AGEING
3091	AGEING
7314	AGEING
6117	AGEING
641	AGEING
596	AGEING
6285	AGEING
7415	AGEING
5428	AGEING
3486	AGEING
3320	AGEING
2908	AGEING
1958	AGEING
7422	AGEING
25	AGEING
675	AGEING
7153	AGEING
7155	AGEING
4790	AGEING
7150	AGEING
5888	AGEING
7329	AGEING
7124	AGEING
5170	AGEING
1050	AGEING
1051	AGEING
4601	AGEING
7040	AGEING
2074	AGEING
6794	AGEING
2033	AGEING
54840	AGEING
5371	AGEING
2932	AGEING
3064	AGEING
5578	AGEING
6753	AGEING
3070	AGEING
345	AGEING
1938	AGEING
2071	AGEING
7013	AGEING
5591	AGEING
847	AGEING
2073	AGEING
367	AGEING
2966	AGEING
7520	AGEING
5111	AGEING
2237	AGEING
355	AGEING
7014	AGEING
2547	AGEING
5424	AGEING
581	AGEING
5925	AGEING
2010	AGEING
2885	AGEING
2309	AGEING
2308	AGEING
3297	AGEING
7507	AGEING
4482	AGEING
9401	AGEING
6648	AGEING
6647	AGEING
2305	AGEING
10229	AGEING
773	AGEING
4036	AGEING
9131	AGEING
7345	AGEING
351	AGEING
348	AGEING
2	AGEING
6623	AGEING
5052	AGEING
5444	AGEING
5970	AGEING
3569	AGEING
9104	AGEING
539	AGEING
5893	AGEING
8940	AGEING
2067	AGEING
23411	AGEING
3065	AGEING
3313	AGEING
2876	AGEING
2936	AGEING
2937	AGEING
2941	AGEING
2950	AGEING
4512	AGEING
3329	AGEING
3303	AGEING
3304	AGEING
5110	AGEING
5599	AGEING
7534	AGEING
2185	AGEING
5747	AGEING
3574	AGEING
1432	AGEING
2260	AGEING
6667	AGEING
2321	AGEING
3725	AGEING
5469	AGEING
5601	AGEING
5595	AGEING
3146	AGEING
890	AGEING
3148	AGEING
4217	AGEING
6872	AGEING
4001	AGEING
6391	AGEING
4303	AGEING
8820	AGEING
5295	AGEING
26580	AGEING
10555	AGEING
648	AGEING
1915	AGEING
7020	AGEING
627	AGEING
1385	AGEING
1386	AGEING
6908	AGEING
328	AGEING
26959	AGEING
701	AGEING
5743	AGEING
3312	AGEING
25942	AGEING
983	AGEING
7027	AGEING
1649	AGEING
5422	AGEING
4137	AGEING
1490	AGEING
3066	AGEING
4149	AGEING
4084	AGEING
4193	AGEING
7341	AGEING
3014	AGEING
3217	AGEING
3221	AGEING
3717	AGEING
2099	AGEING
3952	AGEING
3953	AGEING
4792	AGEING
1191	AGEING
2475	AGEING
2692	AGEING
1499	AGEING
5663	AGEING
10683	AGEING
1029	AGEING
5499	AGEING
1627	AGEING
9241	AGEING
2006	AGEING
545	AGEING
7352	AGEING
10269	AGEING
8626	AGEING
7351	AGEING
5423	AGEING
2729	AGEING
2730	AGEING
51548	AGEING
9184	AGEING
8480	AGEING
5367	AGEING
4292	AGEING
1454	AGEING
10273	AGEING
8493	AGEING
11200	AGEING
5105	AGEING
392	AGEING
998	AGEING
406	AGEING
9575	AGEING
3090	AGEING
5069	AGEING
111	AGEING
10891	AGEING
2879	AGEING
7350	AGEING
8074	AGEING
2202	AGEING
2072	AGEING
1071	AGEING
5468	AGEING
185	AGEING
493856	AGEING
9521	AGEING
2059	AGEING
3738	AGEING
51547	AGEING
6561	AGEING
8835	AGEING
7174	AGEING
7158	AGEING
23410	AGEING
9612	AGEING
23353	AGEING
578	AGEING
3485	AGEING
5831	AGEING
7161	AGEING
1268	AGEING
4780	AGEING
1026	AGEING
5156	AGEING
5290	AGEING
712	AGEING
1030	AGEING
56648	AGEING
4282	AGEING
8694	AGEING
4493	AGEING
26291	AGEING
27429	AGEING
2931	AGEING
4521	AGEING
3551	AGEING
8878	AGEING
1022	AGEING
2896	AGEING
5054	AGEING
83932	AGEING
253260	AGEING
1489	AGEING
10131	AGEING
7442	AGEING
4779	AGEING
3456	AGEING
10220	AGEING
